# Multiple ParA/MinD ATPases coordinate the positioning of disparate cargos in a bacterial cell

**DOI:** 10.1101/2022.06.09.495121

**Authors:** Lisa T. Pulianmackal, Jose Miguel I. Limcaoco, Keerthikka Ravi, Sinyu Yang, Jeffrey Zhang, Mimi K. Tran, Matthew J. O’Meara, Anthony G. Vecchiarelli

**Affiliations:** Department of Microbiology and Immunology, University of Michigan, Ann Arbor, MI, 48109, USA; Department of Molecular, Cellular, and Developmental Biology, University of Michigan, Ann Arbor, MI, 48109, USA; Department of Computational Medicine & Bioinformatics, University of Michigan, Ann Arbor, MI, 48109, USA

**Author notes:** **Correspondence** (A.G.V).

## Abstract

In eukaryotes, linear motor proteins govern intracellular transport and organization. In bacteria, where linear motors are absent, the ParA/MinD (A/D) family of ATPases spatially organize an array of genetic- and protein-based cellular cargos. ParA is well known to segregate plasmids and chromosomes, as is MinD for its role in divisome positioning. Less studied is the growing list of ParA/MinD-like ATPases found across prokaryotes and involved in the spatial organization of diverse protein-based organelles, such as <u>B</u>acterial <u>M</u>icrocompartments (BMCs), flagella, chemotaxis clusters, and conjugation machinery. Given the fundamental nature of these processes in both cell survival and pathogenesis, the positioning of these cargos has been independently investigated to varying degrees in several organisms. However, it remains unknown whether multiple A/D ATPases can coexist and coordinate the positioning of such a diverse set of fundamental cargos in the same cell. If so, what are the mechanistic commonalities, variation, and specificity determinants that govern the positioning reaction for each cargo? Here, we find that over a third of sequenced bacteria encode multiple A/D ATPases. Among these bacteria, we identified several human pathogens as well as the experimentally tractable organism, *Halothiobacillus neapolitanus*, which encodes seven A/D ATPases. We directly demonstrate that five of these A/D ATPases are each dedicated to the spatial regulation of a single cellular cargo: the chromosome, the divisome, the carboxysome BMC, the flagellum, and the chemotaxis cluster. We identify putative specificity determinants that allow each A/D ATPase to position its respective cargo. Finally, we show how the deletion of one A/D ATPase can have indirect effects on the inheritance of a cargo actively positioned by another A/D ATPase, stressing the importance of understanding how organelle trafficking, chromosome segregation, and cell division are coordinated in bacterial cells. Together, our data show how multiple A/D ATPases coexist and function to position a diverse set of fundamental cargos in the same bacterial cell. With this knowledge, we anticipate the design of minimal autonomous positioning systems for natural- and synthetic-cargos in bacteria for synthetic biology and biomedical applications.
