## Supplementary material for "Multiple ParA/MinD ATPases coordinate the positioning of disparate cargos in a bacterial cell": Table S2

### Sheet: 1. Homodimer
ParA	MinD	McdA	FlhG	ParC
Q10	G10	L14	G14	Q9
K11	K11	K15	K15	K10
G12	G12	G16	G16	G11
G13	G13	G17	G17	G12
P41	K16	K20	N22	T16
Q42	T17	T21	G46	H41
N44	D40	T22	L47	S43
V47	V41	D43	G48	T46
S48	G42	P44	N49	Y47
K53	L43	Q45	V52	G49
I89	R44	A47	L53	E51
F96	N45	H50	S90	P52
V99	L48	W51	G91	T93
R104	I49	W54	I92	A96
P128	E53	P93	K93	D99
A129	Q90	S94	A96	R100
L130	T91	L95	E97	G103
E151	K92	L115	G127	P132
Y152	D93	P116	I128	I133
F153	K94	S117	A129	L134
E156	A123	P118	D130	G135
G157	G124	L119	I133	Q153
S160	I125	D120	D148	T154
R189	E126	W122	E149	E155
N190	Q130	A123	P150	F156
L191	E146	Q126	A151	L157
L192	V147	Q149	T154	K160
R215	S148	E151	D155	R164
V217	R151	S154	A158	K167
A220	D152	M156	K161	M188
E221	R155	T157	V162	D190
P223	K163	R178	D166	R192
S224	R182	A180	H167	T193
	R187	R183	M178	R194
	G191	N184	E184	A195
	E192	V186	F212	S196
	M193	V187	R217	D198
	L194		I220	T199
	E213		Q221	I218
	P215		Q223	T220
	L218			R223
	Q219			E224
	S221			S226
	N222			R227

### Sheet: 2. Positioning Matrix
ParA	MinD	McdA	FlhG	ParC
R76	G248	R36	G247	R29
R218	E249	K49	R248	R32
H225	D250	H50	W249	R76
R234	R251	K57	P250	R227
R169	P252	H70	E251	K230
R183	M253	R198	P252	R240
R189	R254	R200	H253	K160
H203	F255	R135	G254	K167
R210	V256	K136	V255	R179
	E257	K140	Q256	R192
	A258	K142	G257	R194
	E259	R153	H258	R197
	K260	R158	L259	R206
	K261	R166	Q260	H208
	S262		F261
	F263		F262
	F264		I263
	N265		E264
	R266		R265
	L267		L266
	F268		I267
	G269		Q268
	R270		S269
	G271		E270
			L271
			D272
			M273
			E274
			A275
			L276

### Sheet: 3. Partner
ParA		MinD		McdA		FlhG		ParC
partner	ATPase	partner	ATPase	partner	ATPase	partner	ATPase	partner	ATPase		Notes:
3V	Q167 (B) M170 (B) A171 (B)	T14	Q219 (A) N222 (A) S223 (A) G191 (B) E192 (B)	L4	A155 (A) M156 (A) A159 (A) V187 (B)	9D	K191 (B) A194 (B) R198 (B)	H13	M50 (A) E51 (A) A54 (A)		(A) and (B) differentiate between monomers making up the A/D ATPase dimer structure.
K6	M170 (B)	K19	L194 (B) D198 (B) E201 (B) I202 (B)	E5	A159 (A) T162 (A) T163 (A)	R12	R187 (B) E190 (B) K191 (B)	E17	K167 (B)		Residues experimentally shown to be critical for interaction are bold and highlighted red.
L8	E163 (B) E166 (B) Q167 (B)	R21	L48 (A) G51 (A) E53 (A) R54 (A) S221 (A) N222 (A) S223 (A) G224 (A)	K7	W54 (B) V187 (B) E188 (B)	G13	K191 (B)	D24	E163 (B) L166 (B) R206 (B) Y207 (B)
L15	S159 (B) L162 (B) E163 (B) E166 (B)	L22	V147 (B) V150 (B) R151 (B) L194 (B) I202 (B)	L8	P118 (A) L121 (A) M156 (A) A159 (A) M160 (A) T163 (A) V187 (A)	E16	V52 (A) G55 (A) K57 (A) Q223 (A)	D30	Q173 (B) R174 (B) R179 (B)
K22	D52 (A) S54 (A) Y152 (B) E156 (B)	L25	R44 (A) L48 (A) E53 (A) R151 (B)	S11	W122 (A) H50 (B) W54 (B)	V18	D51 (A) V52 (A) S58 (A) N61 (A) S90 (A)
Q28	L155 (B) Q199 (B) H203 (B)	I26	V150 (B) R151 (B) D154 (B) I202 (B)	I12	L121 (A) W122 (A) T163 (A) R166 (A) L167 (A) H50 (B)	V19	S90 (A) T154 (B) Y157 (B) A158 (B)
		E29	Q90 (A) R155 (B)			E21	K57 (A) N59 (A)
						H22	S58 (A) N59 (A) N61 (A)
						L25	A195 (B) R198 (B)

### Sheet: 4. Alanine mutagenesis
ParA/MinD ATPase	Residue # of Partner Protein Peptide	Residue	ΔΔG when mutated to Ala (kJ)	stdev +/-		Notes:
ParA	3	V	0.8977	0.225184		- In silico alanine-substitution mutagenesis across residues comprising the N-terminal peptides of partner proteins docked onto their cognate A/D ATPase (see Figure 9C).
	6	K	0.731685	0.423992		- Alanine substitutions yielding ΔΔG values > 1 identify residues that strongly contribute to the stability of the partner protein interaction with its cognate A/D ATPase (green circles).
	7	G	0.0164724	0.211938		- ΔΔG values between 0.5 and 1 identify residues that moderately contribute to the association (yellow circles).
	8	L	0.537972	0.278374		- ΔΔG values below 0.5 identify residues that do not significantly contribute to the association (gray circles).
	11	G	-0.0557227	0.0421794		- Residues yielding ΔΔG values > 0.5 when substituted with alanine are bolded and highlighted orange (see Figure 9D).
	12	L	0.0354172	0.064927
	15	L	1.14275	0.276331
	16	L	-0.0330848	0.0686699
	17	R	0.196475	0.113396
	18	S	0.14298	0.0996007
	19	S	0.283963	0.115631
	21	A	0	0.0121756
	22	K	0.991168	0.257535
	23	D	-0.235666	0.0918428
	25	P	0.0154848	0.0752937
	26	G	-0.0190882	0.0381568
	28	Q	1.4853	0.366484
	29	L	0.381852	0.0588361
MinD	8	R	0.195951	0.132637
	9	A	0	0
	10	R	0.0622699	0.107666
	11	P	0.34216	0.155812
	12	K	-0.0511518	0.0594952
	13	P	0.209006	0.100662
	14	T	0.54759	0.260458
	15	A	-0.00286958	0.00867489
	17	L	0.0940426	0.104785
	18	A	0.00128357	0.00445946
	19	K	2.76262	0.493218
	20	E	0.0326066	0.131145
	21	R	3.47435	0.484187
	22	L	2.80521	0.340076
	23	Q	0.181457	0.0947735
	24	I	0.0927066	0.17254
	25	L	0.635067	0.392196
	26	I	0.882698	0.211428
	29	E	1.98062	0.216695
McdA	1	M	-0.02157	0.0744409
	4	L	1.5676	0.266496
	5	E	1.1838	0.268186
	6	D	0.044312	0.117587
	7	K	2.36746	0.357525
	8	L	2.33487	0.250356
	9	S	0.008725	0.120364
	10	A	0	0
	11	S	0.803082	0.20504
	12	I	1.75901	0.153278
	13	K	-0.08929	0.0740952
	14	T	0.088209	0.166477
	15	E	0.266648	0.290436
	16	N	0.023883	0.08643
	19	T	0.071255	0.0874129
FlhG	1	M	0.0747835	0.146943
	5	A	0	0
	8	T	0.205039	0.110426
	9	D	1.41271	0.388593
	12	R	0.815441	0.365611
	13	G	0.637271	0.377126
	14	G	0.0846652	0.127032
	15	A	0.000252626	0.00128843
	16	E	0.649489	0.339837
	17	A	-0.000232609	0.00101246
	18	V	0.553159	0.11892
	19	V	0.915841	0.140271
	21	E	0.588388	0.306614
	22	H	0.765415	0.209691
	23	A	0	0
	25	L	0.583539	0.156015
	26	V	-0.0702722	0.207691
	27	K	-0.00331321	0.101594
	28	R	0.068742	0.131235
	30	A	0	0
ParC	10	S	0.000564496	0.0225381
	12	S	0.0242868	0.0403129
	13	H	0.799731	0.221714
	14	S	0.00369885	0.113574
	15	G	-0.609301	0.13438
	16	H	0.0363807	0.0652244
	17	E	1.79602	0.320735
	18	Q	0.137791	0.359132
	19	F	-0.00234971	0.0968327
	22	L	-0.0678451	0.118322
	23	A	-0.000342204	0.0141062
	24	D	2.7742	0.559151
	26	D	0.42791	0.221001
	27	A	0	0
	28	A	0	0
	29	I	-0.106997	0.0522531
	30	D	1.58082	0.311394
